# Replicating infant astrocyte behavior in the adult after brain injury improves outcomes

**DOI:** 10.1101/2020.05.14.096974

**Authors:** Leon Teo, Anthony G. Boghdadi, Jihane Homman-Ludiye, Iñaki Carril-Mundiñano, William C. Kwan, James A. Bourne

**Author notes:** Corresponding Author: James A. Bourne.

## Abstract

Infants and adults respond differently to brain injuries. Specifically, improved neuronal sparing along with reduced astrogliosis and glial scarring often observed earlier in life, likely contributes to improved long-term outcomes. Understanding the underlying mechanisms could enable the recapitulation of neuroprotective effects, observed in infants, to benefit adult patients after brain injuries. We reveal that in primates, Eph/ ephrin signaling contributes to age-dependent reactive astrocyte behavior. Ephrin-A5 expression on astrocytes was more protracted in adults, whereas ephrin-A1 was associated only with infant astrocytes. Furthermore, ephrin-A5 exacerbated major hallmarks of astrocyte reactivity via EphA2 and EphA4 receptors, which was subsequently alleviated by ephrin-A1. Rather than suppressing reactivity, ephrin-A1 signaling shifted astrocytes towards GAP43+ neuroprotection, accounting for improved neuronal sparing in infants. Reintroducing ephrin-A1 after middle-aged ischemic stroke significantly attenuated glial scarring, improved neuronal sparing and preserved circuitry. Therefore, beneficial infant mechanisms can be recapitulated in adults to improve outcomes after CNS injuries.
