## Supplementary Tables for "Replicating infant astrocyte behavior in the adult after brain injury improves outcomes"

### Sheet: Primary antibody
Supplementary Table 1
Primary antibodies used in this study
Category		Host	Clonality	Target	Source	Cat #	Application
Cell marker		Ms	M	Glial Fibrillary Acidic Protein (GFAP)	Millipore	MAB 360	IF/IHC
		Rb	P			AB 5804
		Ms	M	Neuronal Nuclei (NeuN)		MAB377	IF
		Rb	P			ABN78
		Ms	M	CSPG	Sigma	MAB5284	ICW/IHC
ephrins		Ms	M	ephrin-A1	SCBT	SC377165	WB
		Rb	P	ephrin-A1	Abcam	AB97527	WB/IF/IHC
		Rb	P	ephrin-A1	Abcam	AB199697
		Ms	M	ephrin-A2	Abcam	AB123877	WB
		Rb	P	ephrin-A2	SCBT	SC912
		Rb	P	ephrin-A3	Abcam	AB64814
		Ms	M	ephrin-A4	R&D	MAB369
		Rb	P	ephrin-A5	SCBT	SC20722	WB/IF/IHC
		Gt	P	ephrin-A5	SCBT	SC6075
Ephs		Rb	P	EphA1	SCBT	SC925	WB
		Ms	M	EphA2	Sigma	05-480
		Rb	P	EphA2	Abcam	AB5386
		Rb	P	EphA4	SCBT	SC921
		Ms	M	EphA4	Invitrogen	37-1600
		Rb	P	EphA7	SCBT	SC1015
Astrocyte reactivity markers		Rb	P	EphA4 (SAM)	**		IF
		Rb	M	ERK 1/2	CST	137F5	WB
		Rb	M	p-ERK 1/2		4370
		Ms	M	STAT3		124H6
		Rb	M	pSTAT3		D3A7
		Rb	P	Col I	Abcam	AB34710	FLISA
		Rb	P	EAAT2	Novus	20136SS	ICW
Loading control		Ms	M	GAPDH	Abcam	AB9484	WB
		Rb	P			AB9485
Others		Rb	M	GAP43		AB75810	WB/IF
		Rb	P	cFOS	Sigma	F7799
		Rt	M	BrdU	Biorad	OBT 0030 0S	IF
Legend: Ms- mouse, Rb- rabbit, Gt- goat, Rt- rat, ICW- in cell western, IF- immunofluorescence, IHC- Immunohistochemistry, WB- western blotting, IP- Immunoprecipitation, M- Monoclonal, P- Polyclonal.
(**) Rb-anti-EphA4 was raised against a peptide corresponding to amino acids 938-953 of the intracellular Sterile Alpha Motif domain of EphA4, generated by Dr. J. Coonan, Walter and Eliza Hall Institute, Melbourne, Australia.

### Sheet: Secondary Antibodies
Supplementary Table 2
Secondary Antibodies used in this study
Category	Host	Target species	Conjugate	Source	Cat #
IF	Dk	Ms	AF488	Thermo Fisher Scientific (Life)	A21202
		Ms	AF594		A21203
		Rb	AF488		A21206
		Rb	AF594		A21207
		Gt	AF488		A11055
		Ms	AF647		A31571
	Gt	Rt	AF488		A11006
BDA	Strepavidin conjugate		AF594		S11227
IHC	Gt	Ms	Biotin	DAKO	E0433
	Gt	Rb			E0432
WB / ICW	Dk	Ms	IRDye 680	Li-cor	925-68022
		Rb	IRDye 800		925-32213
		Gt	IRDye 680		925-68024

### Sheet: qRT-PCR
Supplementary Table 3
qRT-PCR primers used in this study
mRNA	Forward (5’-3’)	Reverse (5’-3’)
lcn2	CCACCTCAGACCTGATCCCA	CCCCTGGAATTGGTTGTCCTG
gfap	AGGTCCATGTGGAGCTTGAC	GCCATTGCCTCATACTGCGT
serping1	GGGATGCTTTGGTAGATTTCTCC	GAGGATGCTCTCCAGGTTTGT
psmb8	GGTCCTACATTAGTGCCTTACGG	CGCAGATAGTACAGCCTGCATT
srgn	GGACTACTCTGGATCAGGCTT	CAAGAGACCTAAGGTTGTCATGG
clcf1	CCGCTACCTGGAGCACCAACT	CACACCTCCAAGTCAACAGTGG
il6	AATTCGGTACATCCTCGACGG	GGTTGTTTTCTGCCAGTGCC
ptx3	TTATTCCCAATGCGTTCCAAGA	GCACTAAAAGACTCAAGCCTCAT
hprt1	CCTGGCGTCGTGATTAGTGAT	AGACGTTCAGTCCTGTCCATAA
